# Mechanisms Underlying the Enhanced Biomass and Abiotic Stress Tolerance Phenotypes of an Arabidopsis MIOX Over-expresser

**DOI:** 10.1101/558239

**Authors:** Nirman Nepal, Jessica P. Yactayo-Chang, Karina Medina-Jiménez, Lucia M. Acosta-Gamboa, María Elena González-Romero, Mario A. Arteaga-Vázquez, Argelia Lorence

## Abstract

*Myo*-inositol oxygenase (MIOX) is the first enzyme in the inositol route to ascorbate (_L_-ascorbic acid, AsA, vitamin C). We have previously shown that Arabidopsis plants constitutively expressing *MIOX* have elevated foliar AsA content and displayed enhanced growth rate, biomass accumulation, and increased tolerance to multiple abiotic stresses. In this work, we used a combination of transcriptomics, chromatography, microscopy, and physiological measurements to gain a deeper understanding of the underlying mechanisms mediating the phenotype of the *At*MIOX4 line. Transcritpomic analysis revealed increased expression of genes involved in auxin synthesis, hydrolysis, transport, and metabolism, which are supported by elevated auxin levels both *in vitro* and *in vivo*, and confirmed by assays demonstrating their effect on epidermal cell elongation in the *At*MIOX4 over-expresser plants. Additionally, we detected up-regulation of transcripts involved in photosynthesis that was validated by increased efficiency of the photosystem II and proton motive force. We also found increased expression of amylase leading to higher intracellular glucose levels. Multiple gene families conferring plants tolerance to cold, water limitation, and heat stresses were found to be elevated in the *At*MIOX4 line. Interestingly, the high AsA plants also displayed up-regulation of transcripts and hormones involved in defense including jasmonates, defensin, glucosinolates, and transcription factors that are known to be important for biotic stress tolerance. These results overall indicate that elevated levels of auxin and glucose, and enhanced photosynthetic efficiency in combination with up-regulation of abiotic stresses response genes underly the higher growth rate and abiotic stresses tolerance phenotype of the *At*MIOX4 over-expressers.
