## Supplementary material for "Mechanisms Underlying the Enhanced Biomass and Abiotic Stress Tolerance Phenotypes of an Arabidopsis MIOX Over-expresser": Suppementary Table 2

### Sheet: DOWNregulated
test_id	gene_id	gene	locus	sample_1	sample_2	status	value_1	value_2	log2(fold_change)	test_stat	p_value	q_value	significant
AT3G24065	AT3G24065	-	3:8690736-8691144	WT	MIOX	OK	3.81397	0.108388	-5.13702	-1.99362	0.0144	0.0407209	yes
AT5G48430	AT5G48430	-	5:19627711-19629163	WT	MIOX	OK	0.936636	0.0577988	-4.01838	-2.05684	0.0114	0.0336359	yes
AT1G53480	AT1G53480	MRD1	1:19963046-19969757	WT	MIOX	OK	0.925066	0.0668557	-3.79043	-0.663147	0.00975	0.0296194	yes
AT2G07767	AT2G07767	-	2:3272148-3272518	WT	MIOX	OK	1.31891	0.107536	-3.61645	-1.17741	0.0184	0.0495451	yes
AT3G49330	AT3G49330	-	3:18291487-18292048	WT	MIOX	OK	5.06366	0.485748	-3.3819	-2.21086	0.0013	0.00548431	yes
AT5G12880	AT5G12880	-	5:4068518-4068962	WT	MIOX	OK	5.25093	0.510644	-3.36218	-2.65008	0.00575	0.0192407	yes
AT3G49070	AT3G49070	-	3:18192478-18193729	WT	MIOX	OK	2.81768	0.291576	-3.27256	-2.98704	5e-05	0.000323538	yes
AT5G59845	AT5G59845	GASA10	5:24111323-24112020	WT	MIOX	OK	4.56495	0.485653	-3.2326	-2.86641	0.0006	0.00285599	yes
AT3G59900	AT3G59900	ARGOS	3:22129725-22130464	WT	MIOX	OK	7.10166	0.759621	-3.22481	-3.17978	5e-05	0.000323538	yes
AT5G09805	AT5G09805	IDL3	5:3047217-3047517	WT	MIOX	OK	10.0947	1.35358	-2.89875	-2.44439	0.0056	0.0188487	yes
AT3G17130	AT3G17130	-	3:5844494-5845046	WT	MIOX	OK	8.23907	1.13163	-2.86408	-2.97821	5e-05	0.000323538	yes
AT4G18425	AT4G18425	-	4:10181333-10182140	WT	MIOX	OK	7.11706	0.998835	-2.83296	-3.30031	5e-05	0.000323538	yes
AT3G22070	AT3G22070	-	3:7775328-7776207	WT	MIOX	OK	15.5718	2.2014	-2.82244	-2.38759	0.0003	0.00157947	yes
AT3G21550	AT3G21550	DMP2	3:7591482-7592322	WT	MIOX	OK	29.2156	4.44109	-2.71775	-5.40079	5e-05	0.000323538	yes
AT1G26820	AT1G26820	RNS3	1:9292445-9293784	WT	MIOX	OK	9.86272	1.57769	-2.64418	-4.05234	5e-05	0.000323538	yes
AT5G03260	AT5G03260	LAC11	5:774400-779424	WT	MIOX	OK	8.40579	1.35231	-2.63596	-3.91349	5e-05	0.000323538	yes
AT5G48920	AT5G48920	TED7	5:19835336-19836122	WT	MIOX	OK	16.2784	2.65715	-2.61501	-3.92649	5e-05	0.000323538	yes
AT2G31940	AT2G31940	-	2:13580599-13581112	WT	MIOX	OK	3.4252	0.562183	-2.60708	-2.19403	0.0033	0.012113	yes
AT1G02335	AT1G02335	GL22	1:463854-464924	WT	MIOX	OK	29.5007	4.89677	-2.59085	-5.3375	5e-05	0.000323538	yes
AT3G28510	AT3G28510	-	3:10685523-10687364	WT	MIOX	OK	1.28475	0.22826	-2.49273	-3.38461	5e-05	0.000323538	yes
AT1G68725	AT1G68725	AGP19	1:25809297-25810130	WT	MIOX	OK	16.2965	2.98924	-2.44671	-4.13668	5e-05	0.000323538	yes
AT2G14610	AT2G14610	PR1	2:6241703-6242463	WT	MIOX	OK	53.3137	10.0671	-2.40485	-5.84292	5e-05	0.000323538	yes
AT4G36620	AT4G36620	GATA19	4:17268905-17269743	WT	MIOX	OK	1.29782	0.246578	-2.39598	-1.5517	0.00595	0.0197802	yes
AT5G04200	AT5G04200	AMC9	5:1153789-1155040	WT	MIOX	OK	7.60052	1.44915	-2.3909	-3.90984	5e-05	0.000323538	yes
AT3G16670	AT3G16670	-	3:5681418-5682331	WT	MIOX	OK	190.274	36.4782	-2.38297	-7.66981	5e-05	0.000323538	yes
AT4G16260	AT4G16260	-	4:9200009-9201552	WT	MIOX	OK	3.39435	0.656721	-2.36978	-2.5286	5e-05	0.000323538	yes
AT5G11920	AT5G11920	CWINV6	5:3839390-3842371	WT	MIOX	OK	2.32093	0.450951	-2.36366	-3.15239	5e-05	0.000323538	yes
AT4G36570	AT4G36570	ATRL3	4:17254659-17255716	WT	MIOX	OK	20.8938	4.1667	-2.3261	-2.95407	5e-05	0.000323538	yes
AT4G19430	AT4G19430	-	4:10598444-10599151	WT	MIOX	OK	8.49932	1.78617	-2.25048	-3.1873	5e-05	0.000323538	yes
AT4G40090	AT4G40090	AGP3	4:18580837-18581585	WT	MIOX	OK	6.82423	1.4793	-2.20575	-2.3151	5e-05	0.000323538	yes
AT3G20570	AT3G20570	ENODL9	3:7182034-7187521	WT	MIOX	OK	35.5863	7.72876	-2.20301	-3.29003	5e-05	0.000323538	yes
AT5G45469	AT5G45469	-	5:18421743-18421962	WT	MIOX	OK	74.6208	16.4211	-2.18402	-2.34168	0.00015	0.000860006	yes
AT1G43790	AT1G43790	TED6	1:16575894-16576417	WT	MIOX	OK	50.164	11.0898	-2.17742	-4.90314	5e-05	0.000323538	yes
AT3G14981	AT3G14981	-	3:5039930-5045403	WT	MIOX	OK	92.6817	20.7483	-2.15929	-1.45897	0.0095	0.0290473	yes
AT1G47578	AT1G47578	-	1:17484364-17485470	WT	MIOX	OK	1.6656	0.382063	-2.12416	-1.72532	0.0018	0.00722676	yes
AT2G34790	AT2G34790	MEE23	2:14668439-14677270	WT	MIOX	OK	2.95689	0.686022	-2.10775	-2.1771	5e-05	0.000323538	yes
AT5G02090	AT5G02090	-	5:412030-412698	WT	MIOX	OK	5.60364	1.30235	-2.10524	-2.86367	5e-05	0.000323538	yes
AT1G56555	AT1G56555	-	1:21191120-21192217	WT	MIOX	OK	1.43333	0.337899	-2.08471	-1.34862	0.01085	0.0323352	yes
AT5G11990	AT5G11990	-	5:3872650-3873196	WT	MIOX	OK	8.63805	2.07335	-2.05874	-2.62876	0.0001	0.000602691	yes
AT5G51890	AT5G51890	PER66	5:21090991-21092405	WT	MIOX	OK	29.1846	7.18225	-2.0227	-5.19068	5e-05	0.000323538	yes
AT1G05420	AT1G05420	OFP12	1:1590072-1590753	WT	MIOX	OK	4.50654	1.13631	-1.98766	-2.22566	0.0011	0.004771	yes
AT1G65310	AT1G65310	XTH17	1:24257215-24258473	WT	MIOX	OK	2.74246	0.70721	-1.95526	-2.23763	0.0003	0.00157947	yes
AT3G59510	AT3G59510	-	3:21988452-21989712	WT	MIOX	OK	0.936267	0.244127	-1.93929	-1.46413	0.0028	0.0105023	yes
AT1G11500	AT1G11500	-	1:3870832-3871570	WT	MIOX	OK	1.94755	0.508289	-1.93794	-1.25767	0.00625	0.0206059	yes
AT3G62960	AT3G62960	GRXC14	3:23268709-23269324	WT	MIOX	OK	2.00946	0.524913	-1.93666	-1.38347	0.01285	0.0370393	yes
AT1G12100	AT1G12100	-	1:4095245-4095845	WT	MIOX	OK	12.1257	3.17806	-1.93185	-1.90628	5e-05	0.000323538	yes
AT4G33810	AT4G33810	-	4:16213323-16215594	WT	MIOX	OK	1.57166	0.414621	-1.92243	-2.75122	5e-05	0.000323538	yes
AT4G19810	AT4G19810	-	4:10763933-10765753	WT	MIOX	OK	3.45235	0.917311	-1.9121	-2.53167	5e-05	0.000323538	yes
AT4G32950	AT4G32950	-	4:15904443-15906010	WT	MIOX	OK	1.21468	0.323652	-1.90806	-1.7639	0.003	0.0111387	yes
AT2G26390	AT2G26390	-	2:11229086-11230491	WT	MIOX	OK	0.715141	0.192718	-1.89174	-1.33496	0.01415	0.0401376	yes
AT5G20630	AT5G20630	GER3	5:6975103-6975993	WT	MIOX	OK	370.912	100.967	-1.87719	-5.19148	5e-05	0.000323538	yes
AT1G19840	AT1G19840	-	1:6872793-6873255	WT	MIOX	OK	4.8212	1.33771	-1.84963	-1.68331	0.00095	0.00421906	yes
AT1G21326	AT1G21326	-	1:7469001-7469721	WT	MIOX	OK	4.29959	1.19335	-1.84919	-1.99166	0.00025	0.00134358	yes
AT1G58370	AT1G58370	RXF12	1:21684583-21688321	WT	MIOX	OK	4.54604	1.2729	-1.83649	-4.18231	5e-05	0.000323538	yes
AT2G14620	AT2G14620	XTH10	2:6244780-6246233	WT	MIOX	OK	1.2513	0.351263	-1.83281	-1.7305	0.0007	0.00324944	yes
AT5G60020	AT5G60020	LAC17	5:24167140-24170462	WT	MIOX	OK	8.59617	2.42334	-1.8267	-3.9397	5e-05	0.000323538	yes
AT3G04290	AT3G04290	LTL1	3:1133319-1136316	WT	MIOX	OK	62.5401	17.6552	-1.82469	-5.36531	5e-05	0.000323538	yes
AT3G05730	AT3G05730	-	3:1695975-1696708	WT	MIOX	OK	250.577	70.8148	-1.82313	-6.10738	5e-05	0.000323538	yes
AT2G26400	AT2G26400	ARD1	2:11231799-11233295	WT	MIOX	OK	5.2243	1.47906	-1.82055	-2.74151	5e-05	0.000323538	yes
AT1G77992	AT1G77992	-	1:29317898-29323358	WT	MIOX	OK	22.6591	6.48801	-1.80424	-2.34744	5e-05	0.000323538	yes
AT5G15780	AT5G15780	-	5:5144726-5146403	WT	MIOX	OK	91.5562	26.2318	-1.80334	-5.50087	5e-05	0.000323538	yes
AT5G56050	AT5G56050	-	5:22700961-22702116	WT	MIOX	OK	1.1362	0.33251	-1.77275	-1.53731	0.00375	0.0134897	yes
AT3G24535	AT3G24535	-	3:8952005-8952572	WT	MIOX	OK	3.15744	0.932043	-1.76029	-1.89384	0.00565	0.0189752	yes
AT5G61160	AT5G61160	ACT	5:24608723-24610304	WT	MIOX	OK	2.70929	0.801987	-1.75626	-2.49909	5e-05	0.000323538	yes
AT5G08480	AT5G08480	VQ31	5:2743619-2745111	WT	MIOX	OK	2.72976	0.813053	-1.74735	-1.93759	0.0001	0.000602691	yes
AT5G23400	AT5G23400	-	5:7880334-7882634	WT	MIOX	OK	3.91088	1.16518	-1.74694	-2.9037	5e-05	0.000323538	yes
AT3G15800	AT3G15800	-	3:5345050-5346988	WT	MIOX	OK	1.46765	0.438677	-1.74228	-1.67716	0.0008	0.00364455	yes
AT4G08950	AT4G08950	EXO	4:5740296-5741524	WT	MIOX	OK	26.45	7.90746	-1.74198	-4.38794	5e-05	0.000323538	yes
AT1G65870	AT1G65870	DIR21	1:24503623-24504193	WT	MIOX	OK	9.28632	2.78232	-1.73882	-2.08364	5e-05	0.000323538	yes
AT4G35970	AT4G35970	APX5	4:17028605-17030293	WT	MIOX	OK	4.09942	1.23652	-1.72914	-2.34776	5e-05	0.000323538	yes
AT1G62510	AT1G62510	-	1:23136368-23137191	WT	MIOX	OK	212.042	64.173	-1.72431	-6.3603	5e-05	0.000323538	yes
AT5G45320	AT5G45320	-	5:18362110-18363168	WT	MIOX	OK	1.04357	0.317356	-1.71736	-1.30079	0.00895	0.0276836	yes
AT3G22142	AT3G22142	-	3:7803603-7808046	WT	MIOX	OK	12.4413	3.82478	-1.70169	-5.32602	5e-05	0.000323538	yes
AT2G13810	AT2G13810	ALD1	2:5768445-5772259	WT	MIOX	OK	5.23087	1.61019	-1.69982	-3.0462	5e-05	0.000323538	yes
AT1G11190	AT1G11190	ENDO1	1:3750065-3752780	WT	MIOX	OK	2.18988	0.681636	-1.68378	-2.19057	5e-05	0.000323538	yes
AT5G40980	AT5G40980	-	5:16414847-16415220	WT	MIOX	OK	11.027	3.43298	-1.6835	-1.78013	0.00045	0.00223165	yes
AT5G23370	AT5G23370	-	5:7863330-7864271	WT	MIOX	OK	1.27727	0.398522	-1.68033	-1.43431	0.00565	0.0189752	yes
AT4G36410	AT4G36410	UBC17	4:17201921-17202988	WT	MIOX	OK	44.5396	13.9213	-1.6778	-3.88288	5e-05	0.000323538	yes
AT1G38131	AT1G38131	-	1:14293063-14296191	WT	MIOX	OK	3.40675	1.07069	-1.66986	-2.98673	5e-05	0.000323538	yes
AT1G68230	AT1G68230	RTNLB14	1:25572184-25572921	WT	MIOX	OK	9.93803	3.12835	-1.66756	-2.31014	5e-05	0.000323538	yes
AT1G77700	AT1G77700	-	1:29204746-29206217	WT	MIOX	OK	2.03704	0.641915	-1.66602	-1.85259	0.0002	0.00110793	yes
AT1G20850	AT1G20850	XCP2	1:7252173-7253731	WT	MIOX	OK	26.2363	8.27569	-1.66461	-4.84182	5e-05	0.000323538	yes
AT3G28857	AT3G28857	PRE5	3:10855631-10856624	WT	MIOX	OK	2.5722	0.813786	-1.66028	-1.61539	0.00185	0.0074	yes
AT3G14840	AT3G14840	LRR-RLK	3:4988106-4994058	WT	MIOX	OK	81.0489	25.7583	-1.65376	-3.18368	5e-05	0.000323538	yes
AT5G56540	AT5G56540	AGP14	5:22893150-22893642	WT	MIOX	OK	8.58056	2.72948	-1.65245	-1.87014	5e-05	0.000323538	yes
AT1G60360	AT1G60360	-	1:22242747-22243731	WT	MIOX	OK	0.945038	0.301992	-1.64586	-1.18902	0.00955	0.029171	yes
AT4G24180	AT4G24180	TLP1	4:12550355-12551299	WT	MIOX	OK	1.08418	0.34718	-1.64285	-1.24665	0.0086	0.0268315	yes
AT1G74055	AT1G74055	-	1:27849229-27849812	WT	MIOX	OK	4.00857	1.28385	-1.64262	-1.70755	0.0011	0.004771	yes
AT5G20870	AT5G20870	-	5:7079974-7081769	WT	MIOX	OK	0.8883	0.284836	-1.64092	-1.43786	0.0051	0.0174212	yes
AT3G16070	AT3G16070	-	3:5451863-5452316	WT	MIOX	OK	2.93957	0.945612	-1.63629	-1.23376	0.00965	0.0293885	yes
AT1G12260	AT1G12260	NAC007	1:4162831-4165852	WT	MIOX	OK	1.18431	0.384141	-1.62434	-1.95301	5e-05	0.000323538	yes
AT3G14780	AT3G14780	-	3:4961805-4963544	WT	MIOX	OK	0.72328	0.235836	-1.61677	-1.26274	0.00555	0.0187078	yes
AT1G52905	AT1G52905	-	1:19706084-19706706	WT	MIOX	OK	24.3772	7.99837	-1.60776	-2.47579	5e-05	0.000323538	yes
AT1G03502	AT1G03502	-	1:875357-875471	WT	MIOX	OK	162.454	53.854	-1.5929	-1.12962	0.01765	0.0479474	yes
AT4G00890	AT4G00890	-	4:373959-375350	WT	MIOX	OK	1.8291	0.607221	-1.59084	-1.54923	0.00065	0.00304972	yes
AT3G62160	AT3G62160	-	3:23014207-23015839	WT	MIOX	OK	2.51376	0.835158	-1.58972	-2.17296	5e-05	0.000323538	yes
AT1G26600	AT1G26600	CLE9	1:9191606-9192401	WT	MIOX	OK	8.56749	2.85535	-1.58521	-2.21512	5e-05	0.000323538	yes
AT5G56230	AT5G56230	PRA1G2	5:22758767-22759371	WT	MIOX	OK	10.6266	3.54197	-1.58505	-2.01437	5e-05	0.000323538	yes
AT1G49210	AT1G49210	ATL76	1:18201888-18202764	WT	MIOX	OK	1.39157	0.46763	-1.57327	-1.23366	0.0102	0.030707	yes
AT1G75000	AT1G75000	-	1:28163649-28164586	WT	MIOX	OK	14.8928	5.0413	-1.56275	-2.77898	5e-05	0.000323538	yes
AT5G13250	AT5G13250	-	5:4234268-4241746	WT	MIOX	OK	0.743905	0.252215	-1.56047	-1.33949	0.00765	0.0243897	yes
AT5G57080	AT5G57080	-	5:23098958-23099368	WT	MIOX	OK	31.7005	10.7491	-1.56029	-1.83089	0.00915	0.02816	yes
AT3G12460	AT3G12460	-	3:3954694-3955423	WT	MIOX	OK	1.45121	0.494125	-1.55431	-1.19377	0.01245	0.036153	yes
AT2G19582	AT2G19582	-	2:8472133-8475221	WT	MIOX	OK	2.41952	0.825379	-1.55159	-1.21985	0.01505	0.0420987	yes
AT4G05440	AT4G05440	EDA35	4:2757213-2758275	WT	MIOX	OK	13.1823	4.4982	-1.55118	-2.31256	5e-05	0.000323538	yes
AT5G15180	AT5G15180	PER56	5:4930518-4932363	WT	MIOX	OK	0.842858	0.287864	-1.5499	-1.28784	0.0101	0.0304809	yes
AT1G33440	AT1G33440	NPF4.4	1:12127388-12130407	WT	MIOX	OK	1.40896	0.486214	-1.53496	-1.85469	5e-05	0.000323538	yes
AT4G31840	AT4G31840	ENODL15	4:15401639-15402617	WT	MIOX	OK	13.8999	4.80649	-1.53201	-2.73186	5e-05	0.000323538	yes
AT4G30097	AT4G30097	-	4:14713517-14713661	WT	MIOX	OK	121.445	42.1494	-1.52672	-3.05671	0.00245	0.00942039	yes
AT1G69320	AT1G69320	CLE10	1:26061861-26062514	WT	MIOX	OK	5.0139	1.74676	-1.52125	-1.51949	0.0006	0.00285599	yes
AT4G39410	AT4G39410	WRKY13	4:18332877-18334789	WT	MIOX	OK	1.42297	0.496561	-1.51886	-1.45683	0.00335	0.0122695	yes
AT1G78120	AT1G78120	TPR12	1:29393938-29396086	WT	MIOX	OK	1.28861	0.450233	-1.51707	-1.75436	0.00015	0.000860006	yes
AT5G47920	AT5G47920	-	5:19403172-19404088	WT	MIOX	OK	1.06443	0.373041	-1.51267	-1.40899	0.0122	0.0355395	yes
AT5G56720	AT5G56720	-	5:22945536-22946718	WT	MIOX	OK	1.67289	0.587379	-1.50998	-1.58783	0.00105	0.00459538	yes
AT4G00700	AT4G00700	-	4:286050-289514	WT	MIOX	OK	1.48215	0.521153	-1.50791	-2.35035	5e-05	0.000323538	yes
AT2G21140	AT2G21140	PRP2	2:9060624-9062091	WT	MIOX	OK	26.5166	9.36859	-1.50099	-3.96177	5e-05	0.000323538	yes
AT3G16660	AT3G16660	-	3:5676828-5677921	WT	MIOX	OK	66.4357	23.587	-1.49396	-4.49447	5e-05	0.000323538	yes
AT5G23350	AT5G23350	-	5:7856188-7859387	WT	MIOX	OK	3.72473	1.32401	-1.49222	-1.17906	0.009	0.0277962	yes
AT4G08160	AT4G08160	-	4:5159033-5162774	WT	MIOX	OK	1.24569	0.443347	-1.49044	-2.35583	5e-05	0.000323538	yes
AT1G79480	AT1G79480	-	1:29897726-29899604	WT	MIOX	OK	0.720888	0.256977	-1.48814	-1.24573	0.00755	0.0241337	yes
AT5G10310	AT5G10310	EPFL1	5:3241517-3242266	WT	MIOX	OK	19.9381	7.10906	-1.48779	-2.64818	5e-05	0.000323538	yes
AT4G23550	AT4G23550	WRKY29	4:12291819-12293096	WT	MIOX	OK	5.19947	1.85432	-1.48748	-2.28806	5e-05	0.000323538	yes
AT2G02930	AT2G02930	GSTF3	2:851163-852222	WT	MIOX	OK	1.9764	0.70628	-1.48456	-1.43369	0.00455	0.01584	yes
AT5G60720	AT5G60720	-	5:24418228-24422234	WT	MIOX	OK	1.17041	0.418506	-1.4837	-2.01262	0.0002	0.00110793	yes
AT1G10000	AT1G10000	-	1:3263876-3264788	WT	MIOX	OK	4.31481	1.54673	-1.48008	-1.68865	5e-05	0.000323538	yes
AT5G38780	AT5G38780	-	5:15530014-15531522	WT	MIOX	OK	0.695171	0.250454	-1.47282	-1.27977	0.0169	0.046259	yes
AT5G09530	AT5G09530	-	5:2959733-2961271	WT	MIOX	OK	0.893468	0.32213	-1.47178	-1.43282	0.0029	0.0108309	yes
AT3G18010	AT3G18010	WOX1	3:6161136-6163272	WT	MIOX	OK	1.41177	0.511242	-1.46543	-1.5176	0.00105	0.00459538	yes
AT5G62210	AT5G62210	-	5:24986326-24987489	WT	MIOX	OK	7.79032	2.82472	-1.46358	-2.52545	5e-05	0.000323538	yes
AT4G13000	AT4G13000	-	4:7598092-7599257	WT	MIOX	OK	0.705815	0.256603	-1.45975	-1.1373	0.01195	0.0349665	yes
AT1G35910	AT1G35910	TPPD	1:13363002-13365060	WT	MIOX	OK	0.977928	0.356326	-1.45653	-1.44766	0.0034	0.012418	yes
AT4G21740	AT4G21740	-	4:11545925-11546434	WT	MIOX	OK	50.7405	18.5457	-1.45206	-3.34662	5e-05	0.000323538	yes
AT2G37900	AT2G37900	NPF5.6	2:15864395-15866408	WT	MIOX	OK	2.68583	0.98937	-1.44079	-2.01229	5e-05	0.000323538	yes
AT3G18485	AT3G18485	ILR2	3:6341917-6343178	WT	MIOX	OK	1.59556	0.593341	-1.42713	-1.33778	0.0021	0.00824731	yes
AT2G20562	AT2G20562	-	2:8850206-8850929	WT	MIOX	OK	10.1122	3.76236	-1.42639	-2.04304	0.00015	0.000860006	yes
AT1G10990	AT1G10990	-	1:3670277-3671187	WT	MIOX	OK	4.18646	1.56796	-1.41684	-1.96081	5e-05	0.000323538	yes
AT4G03270	AT4G03270	CYCD6-1	4:1432374-1433691	WT	MIOX	OK	6.02873	2.26973	-1.40933	-2.03032	5e-05	0.000323538	yes
AT5G18690	AT5G18690	AGP25	5:6233518-6234206	WT	MIOX	OK	25.3565	9.56034	-1.40722	-2.59914	5e-05	0.000323538	yes
AT1G70985	AT1G70985	-	1:26764671-26765285	WT	MIOX	OK	15.8285	6.00288	-1.3988	-2.44301	5e-05	0.000323538	yes
AT4G30230	AT4G30230	-	4:14806344-14807425	WT	MIOX	OK	1.716	0.652498	-1.39501	-1.38165	0.00225	0.00875217	yes
AT1G18880	AT1G18880	NPF2.9	1:6520747-6525962	WT	MIOX	OK	2.68473	1.02169	-1.39381	-1.04376	0.01595	0.0441456	yes
AT1G29520	AT1G29520	-	1:10323654-10324743	WT	MIOX	OK	15.9754	6.10426	-1.38797	-2.78131	5e-05	0.000323538	yes
AT4G26830	AT4G26830	-	4:13494571-13496487	WT	MIOX	OK	1.04406	0.399138	-1.38725	-1.37005	0.0014	0.00584309	yes
AT5G17330	AT5G17330	GAD1	5:5711011-5715075	WT	MIOX	OK	0.671549	0.256749	-1.38714	-1.3874	0.00535	0.0181503	yes
AT5G19240	AT5G19240	-	5:6470128-6471062	WT	MIOX	OK	603.647	231.118	-1.38508	-4.84914	5e-05	0.000323538	yes
AT5G48060	AT5G48060	-	5:19475295-19479002	WT	MIOX	OK	0.790545	0.303879	-1.37935	-1.76111	0.00035	0.00180697	yes
AT2G46970	AT2G46970	PIL1	2:19295489-19297826	WT	MIOX	OK	0.824029	0.316925	-1.37855	-1.52041	0.0018	0.00722676	yes
AT1G77390	AT1G77390	CYCA1-2	1:29081903-29084285	WT	MIOX	OK	1.59448	0.613868	-1.37709	-1.57041	0.00065	0.00304972	yes
AT2G29130	AT2G29130	LAC2	2:12524888-12527747	WT	MIOX	OK	0.788724	0.304083	-1.37506	-1.30189	0.00275	0.0103401	yes
AT3G57740	AT3G57740	-	3:21392670-21393744	WT	MIOX	OK	0.88195	0.340102	-1.37473	-1.22892	0.0154	0.0428818	yes
AT3G06120	AT3G06120	MUTE	3:1846530-1848230	WT	MIOX	OK	2.87383	1.10863	-1.3742	-1.62482	0.00055	0.00265935	yes
AT1G49230	AT1G49230	ATL78	1:18209260-18210128	WT	MIOX	OK	10.4075	4.02216	-1.37158	-2.52753	5e-05	0.000323538	yes
AT1G23460	AT1G23460	-	1:8327311-8329622	WT	MIOX	OK	5.51153	2.13822	-1.36604	-2.77737	5e-05	0.000323538	yes
AT3G07420	AT3G07420	SYNC2	3:2373976-2376744	WT	MIOX	OK	3.36518	1.30691	-1.36453	-2.58938	5e-05	0.000323538	yes
AT2G38080	AT2G38080	IRX12	2:15934459-15937616	WT	MIOX	OK	5.67324	2.20454	-1.3637	-3.16995	5e-05	0.000323538	yes
AT5G22930	AT5G22930	-	5:7668228-7669315	WT	MIOX	OK	2.39093	0.930515	-1.36147	-1.33477	0.00275	0.0103401	yes
AT2G12461	AT2G12461	-	2:5049952-5050087	WT	MIOX	OK	648.552	252.668	-1.35998	-1.91582	0.00025	0.00134358	yes
AT5G64310	AT5G64310	AGP1	5:25721932-25722646	WT	MIOX	OK	53.5446	20.8675	-1.35948	-3.43593	5e-05	0.000323538	yes
AT4G35350	AT4G35350	XCP1	4:16810481-16812009	WT	MIOX	OK	8.5052	3.32374	-1.35554	-3.02415	5e-05	0.000323538	yes
AT1G14540	AT1G14540	PER4	1:4974066-4975705	WT	MIOX	OK	6.78847	2.6564	-1.35362	-2.45886	5e-05	0.000323538	yes
AT5G10770	AT5G10770	-	5:3403109-3405448	WT	MIOX	OK	13.363	5.2399	-1.35063	-3.50776	5e-05	0.000323538	yes
AT4G09950	AT4G09950	-	4:6234761-6236312	WT	MIOX	OK	5.20977	2.04293	-1.35058	-2.46795	5e-05	0.000323538	yes
AT1G08160	AT1G08160	-	1:2559486-2560403	WT	MIOX	OK	11.8737	4.66344	-1.3483	-2.6306	5e-05	0.000323538	yes
AT1G55265	AT1G55265	-	1:20617312-20620136	WT	MIOX	OK	38.1821	15.0955	-1.33878	-1.92842	0.0001	0.000602691	yes
AT3G54400	AT3G54400	-	3:20140057-20142642	WT	MIOX	OK	41.8576	16.5735	-1.33661	-3.98527	5e-05	0.000323538	yes
AT5G26690	AT5G26690	-	5:9310796-9311572	WT	MIOX	OK	17.7092	7.01214	-1.33658	-2.59242	5e-05	0.000323538	yes
AT1G04110	AT1G04110	SBT1.2	1:1061456-1063784	WT	MIOX	OK	1.9876	0.788483	-1.33388	-2.06085	5e-05	0.000323538	yes
AT1G05310	AT1G05310	PME8	1:1550542-1552517	WT	MIOX	OK	5.01545	1.99493	-1.33004	-2.30168	5e-05	0.000323538	yes
AT5G08350	AT5G08350	-	5:2686244-2687251	WT	MIOX	OK	6.90251	2.74871	-1.32837	-2.18308	5e-05	0.000323538	yes
AT5G67450	AT5G67450	AZF1	5:26918792-26919949	WT	MIOX	OK	11.6256	4.63149	-1.32776	-2.93989	5e-05	0.000323538	yes
AT3G18660	AT3G18660	GUX1	3:6419030-6422002	WT	MIOX	OK	0.999685	0.398955	-1.32525	-1.57258	0.00045	0.00223165	yes
AT1G24577	AT1G24577	-	1:8712477-8713032	WT	MIOX	OK	7.87565	3.14361	-1.32498	-1.61029	0.0004	0.00202805	yes
AT4G31330	AT4G31330	-	4:15202295-15203431	WT	MIOX	OK	2.24291	0.895921	-1.32393	-1.67046	0.00045	0.00223165	yes
AT5G14110	AT5G14110	-	5:4553805-4554382	WT	MIOX	OK	4.90404	1.95964	-1.32338	-1.61272	0.0012	0.00513439	yes
AT4G14390	AT4G14390	-	4:8289643-8292083	WT	MIOX	OK	1.19948	0.48039	-1.32013	-1.79515	0.0002	0.00110793	yes
AT4G01390	AT4G01390	-	4:570241-571595	WT	MIOX	OK	8.39715	3.36959	-1.31733	-2.51664	5e-05	0.000323538	yes
AT1G66600	AT1G66600	WRKY63	1:24848319-24849364	WT	MIOX	OK	1.7051	0.686769	-1.31196	-1.24238	0.01045	0.0313261	yes
AT1G35230	AT1G35230	AGP5	1:12917148-12917763	WT	MIOX	OK	156.406	63.0289	-1.31121	-4.79378	5e-05	0.000323538	yes
AT3G62820	AT3G62820	-	3:23229748-23230501	WT	MIOX	OK	91.3536	36.9589	-1.30554	-3.88642	5e-05	0.000323538	yes
AT5G42720	AT5G42720	-	5:17130185-17132843	WT	MIOX	OK	7.76461	3.14724	-1.30283	-2.9352	5e-05	0.000323538	yes
AT3G05180	AT3G05180	-	3:1466572-1470551	WT	MIOX	OK	17.3511	7.04049	-1.30128	-3.0781	5e-05	0.000323538	yes
AT1G14430	AT1G14430	-	1:4934119-4936100	WT	MIOX	OK	1.62392	0.658979	-1.30118	-1.68188	0.00015	0.000860006	yes
AT3G46900	AT3G46900	COPT2	3:17268874-17269510	WT	MIOX	OK	8.10169	3.29768	-1.29677	-1.62264	5e-05	0.000323538	yes
AT5G02550	AT5G02550	-	5:573053-573558	WT	MIOX	OK	15.6055	6.37045	-1.29259	-1.81363	5e-05	0.000323538	yes
AT4G15660	AT4G15660	GRXS8	4:8925805-8926310	WT	MIOX	OK	86.3794	35.3095	-1.29063	-3.67396	5e-05	0.000323538	yes
AT1G21880	AT1G21880	LYM1	1:7680480-7685662	WT	MIOX	OK	22.433	9.1709	-1.29049	-3.55042	5e-05	0.000323538	yes
AT5G60660	AT5G60660	PIP2-4	5:24375456-24376989	WT	MIOX	OK	2.75022	1.12838	-1.28529	-1.70504	0.00015	0.000860006	yes
AT5G40020	AT5G40020	-	5:16022752-16024316	WT	MIOX	OK	3.28813	1.34961	-1.28473	-1.68083	0.00015	0.000860006	yes
AT3G48850	AT3G48850	MPT2	3:18114525-18116499	WT	MIOX	OK	1.18328	0.485797	-1.28437	-1.26037	0.00445	0.0155509	yes
AT2G33710	AT2G33710	ERF112	2:14258508-14260739	WT	MIOX	OK	1.18105	0.484962	-1.28413	-1.09147	0.0081	0.0255538	yes
AT4G18780	AT4G18780	CESA8	4:10311029-10316790	WT	MIOX	OK	2.51376	1.03319	-1.28274	-2.50622	5e-05	0.000323538	yes
AT4G18501	AT4G18501	-	4:10209147-10209733	WT	MIOX	OK	5.74946	2.36494	-1.28162	-1.49732	0.00615	0.0203127	yes
AT3G19250	AT3G19250	-	3:6666841-6668395	WT	MIOX	OK	1.93264	0.795549	-1.28055	-1.50101	0.00055	0.00265935	yes
AT2G31945	AT2G31945	-	2:13581580-13582126	WT	MIOX	OK	2.66097	1.09698	-1.27841	-1.12604	0.0118	0.0345937	yes
AT5G45740	AT5G45740	-	5:18556974-18558097	WT	MIOX	OK	4.84479	1.99971	-1.27664	-1.17504	0.0125	0.0362524	yes
AT1G34245	AT1G34245	EPF2	1:12472867-12473754	WT	MIOX	OK	3.49231	1.44173	-1.27638	-1.58944	0.00295	0.0109775	yes
AT4G03010	AT4G03010	-	4:1329951-1331139	WT	MIOX	OK	3.35713	1.3921	-1.26997	-1.4864	0.0011	0.004771	yes
AT5G08760	AT5G08760	-	5:2854939-2855617	WT	MIOX	OK	350.166	145.32	-1.2688	-4.02425	5e-05	0.000323538	yes
AT1G66250	AT1G66250	-	1:24692893-24695515	WT	MIOX	OK	5.08845	2.11643	-1.26559	-2.48427	5e-05	0.000323538	yes
AT1G33612	AT1G33612	-	1:12191311-12192849	WT	MIOX	OK	1.01129	0.420992	-1.26433	-1.16772	0.00555	0.0187078	yes
AT5G60490	AT5G60490	FLA12	5:24325726-24326702	WT	MIOX	OK	8.29757	3.47804	-1.25441	-1.99982	5e-05	0.000323538	yes
AT3G59010	AT3G59010	PME35	3:21802804-21805214	WT	MIOX	OK	12.8739	5.40043	-1.25331	-3.26961	5e-05	0.000323538	yes
AT1G14880	AT1G14880	PCR1	1:5132534-5133716	WT	MIOX	OK	187.017	78.5291	-1.25187	-3.90338	5e-05	0.000323538	yes
AT3G26200	AT3G26200	CYP71B22	3:9589281-9591179	WT	MIOX	OK	8.26687	3.47129	-1.25187	-3.10863	5e-05	0.000323538	yes
AT1G63295	AT1G63295	-	1:23474068-23475532	WT	MIOX	OK	4.76806	2.00591	-1.24915	-2.33123	0.00035	0.00180697	yes
AT5G67460	AT5G67460	-	5:26921583-26923274	WT	MIOX	OK	3.75976	1.58239	-1.24854	-1.90784	0.00025	0.00134358	yes
AT2G44300	AT2G44300	-	2:18307308-18308349	WT	MIOX	OK	4.24496	1.78739	-1.2479	-1.51714	0.0003	0.00157947	yes
AT5G44550	AT5G44550	-	5:17941874-17943213	WT	MIOX	OK	2.67291	1.12742	-1.24538	-1.46902	0.0011	0.004771	yes
AT1G66830	AT1G66830	-	1:24930664-24932918	WT	MIOX	OK	1.05261	0.446886	-1.236	-1.43868	0.00095	0.00421906	yes
AT4G16980	AT4G16980	-	4:9556977-9557812	WT	MIOX	OK	1973.74	838.772	-1.23458	-4.77475	5e-05	0.000323538	yes
AT2G04070	AT2G04070	DTXL2	2:1353754-1355790	WT	MIOX	OK	1.03885	0.442307	-1.23187	-1.21271	0.00405	0.0143829	yes
AT5G01190	AT5G01190	LAC10	5:72391-74756	WT	MIOX	OK	0.843616	0.360141	-1.22802	-1.23032	0.00975	0.0296194	yes
AT3G14190	AT3G14190	-	3:4710482-4711969	WT	MIOX	OK	2.95898	1.26433	-1.22673	-1.30964	0.00185	0.0074	yes
AT4G17030	AT4G17030	EXLB1	4:9581585-9583290	WT	MIOX	OK	4.96523	2.12699	-1.22305	-2.23611	5e-05	0.000323538	yes
AT3G03200	AT3G03200	NAC045	3:736140-738527	WT	MIOX	OK	0.761165	0.326621	-1.22059	-1.06894	0.0124	0.0360306	yes
AT5G18430	AT5G18430	-	5:6110254-6112029	WT	MIOX	OK	3.69667	1.58757	-1.21941	-1.88325	0.0001	0.000602691	yes
AT5G50800	AT5G50800	SWEET13	5:20665076-20667304	WT	MIOX	OK	2.76098	1.18576	-1.21937	-1.60819	0.00025	0.00134358	yes
AT1G73620	AT1G73620	-	1:27681407-27683130	WT	MIOX	OK	1.87023	0.804989	-1.21617	-1.20489	0.00565	0.0189752	yes
AT3G18260	AT3G18260	RTNLB9	3:6260240-6261591	WT	MIOX	OK	2.89086	1.24462	-1.21579	-1.44047	0.0027	0.0101896	yes
AT4G10500	AT4G10500	-	4:6491016-6492476	WT	MIOX	OK	8.40722	3.63825	-1.20838	-2.38537	5e-05	0.000323538	yes
AT3G17640	AT3G17640	-	3:6032392-6033583	WT	MIOX	OK	43.5073	18.832	-1.20807	-3.87542	5e-05	0.000323538	yes
AT1G59740	AT1G59740	NPF4.3	1:21968070-21972411	WT	MIOX	OK	4.49581	1.94749	-1.20696	-2.44304	5e-05	0.000323538	yes
AT1G77630	AT1G77630	LYM3	1:29173456-29175530	WT	MIOX	OK	13.5324	5.88018	-1.20249	-2.94551	5e-05	0.000323538	yes
AT3G52450	AT3G52450	PUB22	3:19440738-19442383	WT	MIOX	OK	2.25794	0.982033	-1.20116	-1.81529	0.0001	0.000602691	yes
AT5G46871	AT5G46871	-	5:19018100-19018443	WT	MIOX	OK	58.4294	25.4217	-1.20064	-1.60815	0.00065	0.00304972	yes
AT1G12845	AT1G12845	-	1:4378938-4379516	WT	MIOX	OK	19.4343	8.48429	-1.19574	-2.08522	5e-05	0.000323538	yes
AT5G41820	AT5G41820	RGTA2	5:16740803-16743433	WT	MIOX	OK	0.752563	0.330868	-1.18555	-1.32179	0.00375	0.0134897	yes
AT3G57157	AT3G57157	-	3:21157010-21157247	WT	MIOX	OK	85.1	37.4593	-1.18384	-1.72064	5e-05	0.000323538	yes
AT3G23510	AT3G23510	-	3:8427659-8433314	WT	MIOX	OK	3.04053	1.34324	-1.1786	-2.6763	5e-05	0.000323538	yes
AT5G54720	AT5G54720	-	5:22232194-22232949	WT	MIOX	OK	40.688	17.9916	-1.17728	-3.57805	5e-05	0.000323538	yes
AT3G06370	AT3G06370	NHX3	3:1930395-1934073	WT	MIOX	OK	2.52169	1.11509	-1.17723	-1.92075	5e-05	0.000323538	yes
AT4G17860	AT4G17860	-	4:9924697-9926372	WT	MIOX	OK	0.943185	0.418548	-1.17215	-1.10554	0.0145	0.0409281	yes
AT1G78860	AT1G78860	-	1:29646167-29647499	WT	MIOX	OK	1.83808	0.817583	-1.16876	-1.43534	0.0012	0.00513439	yes
AT2G32960	AT2G32960	-	2:13987766-13990976	WT	MIOX	OK	2.61071	1.16253	-1.16717	-1.65709	0.0004	0.00202805	yes
AT5G53210	AT5G53210	SPCH	5:21586605-21588941	WT	MIOX	OK	1.30518	0.582603	-1.16366	-1.25037	0.01305	0.0375157	yes
AT2G36026	AT2G36026	-	2:15127264-15127816	WT	MIOX	OK	17.6786	7.89216	-1.16351	-1.55492	5e-05	0.000323538	yes
AT1G78260	AT1G78260	-	1:29446984-29450515	WT	MIOX	OK	3.85594	1.72201	-1.16299	-1.79018	5e-05	0.000323538	yes
AT3G18880	AT3G18880	-	3:6509539-6510625	WT	MIOX	OK	3.54399	1.58411	-1.1617	-1.205	0.00375	0.0134897	yes
AT5G64667	AT5G64667	IDL2	5:25850655-25851337	WT	MIOX	OK	4.25567	1.90336	-1.16083	-1.27999	0.0053	0.0180106	yes
AT1G65390	AT1G65390	PP2A5	1:24292477-24294631	WT	MIOX	OK	36.4822	16.337	-1.15905	-3.71189	5e-05	0.000323538	yes
AT2G18380	AT2G18380	GATA20	2:7982867-7984096	WT	MIOX	OK	2.89351	1.29611	-1.15863	-1.14476	0.0093	0.0285498	yes
AT5G42092	AT5G42092	-	5:16826697-16828454	WT	MIOX	OK	129.143	57.8621	-1.15828	-2.21449	5e-05	0.000323538	yes
AT5G19875	AT5G19875	-	5:6718340-6718995	WT	MIOX	OK	15.2621	6.85306	-1.15513	-1.99805	5e-05	0.000323538	yes
AT5G48690	AT5G48690	-	5:19747025-19749061	WT	MIOX	OK	0.721327	0.325396	-1.14846	-1.22918	0.0164	0.0451867	yes
AT3G06035	AT3G06035	-	3:1823098-1824216	WT	MIOX	OK	42.7591	19.2916	-1.14826	-3.11557	5e-05	0.000323538	yes
AT1G74290	AT1G74290	-	1:27931835-27934268	WT	MIOX	OK	1.00965	0.457245	-1.14282	-1.12102	0.0159	0.0440271	yes
AT2G39690	AT2G39690	-	2:16541025-16543378	WT	MIOX	OK	2.3182	1.05289	-1.13865	-1.79419	0.00045	0.00223165	yes
AT1G69970	AT1G69970	CLE26	1:26353046-26354256	WT	MIOX	OK	11.8559	5.38739	-1.13795	-1.23441	0.0051	0.0174212	yes
AT5G02460	AT5G02460	DOF5.1	5:539248-541112	WT	MIOX	OK	1.59392	0.724316	-1.13789	-1.28378	0.0013	0.00548431	yes
AT5G13510	AT5G13510	RPL10	5:4341261-4344671	WT	MIOX	OK	949.734	432.281	-1.13556	-3.5342	5e-05	0.000323538	yes
AT4G28560	AT4G28560	RIC7	4:14116014-14117367	WT	MIOX	OK	1.19176	0.542813	-1.13457	-1.09409	0.00835	0.0262029	yes
AT2G20875	AT2G20875	EPF1	2:8983073-8983612	WT	MIOX	OK	8.53399	3.89098	-1.13309	-1.43819	0.00185	0.0074	yes
AT1G16310	AT1G16310	MTP10	1:5578430-5580693	WT	MIOX	OK	2.47034	1.12761	-1.13144	-1.53788	0.0006	0.00285599	yes
AT1G21240	AT1G21240	WAK3	1:7434302-7436830	WT	MIOX	OK	2.42522	1.10759	-1.13069	-2.08843	5e-05	0.000323538	yes
AT4G19820	AT4G19820	-	4:10767435-10768614	WT	MIOX	OK	2.80076	1.27978	-1.12992	-1.40453	0.00145	0.0060203	yes
AT1G51820	AT1G51820	-	1:19237406-19241883	WT	MIOX	OK	2.25874	1.03498	-1.12591	-2.27332	5e-05	0.000323538	yes
AT3G27060	AT3G27060	TSO2	3:9979865-9981295	WT	MIOX	OK	34.8421	15.9708	-1.12539	-3.28486	5e-05	0.000323538	yes
AT5G53830	AT5G53830	VQ33	5:21857049-21857984	WT	MIOX	OK	6.80895	3.12654	-1.12287	-1.72783	0.0003	0.00157947	yes
AT5G64620	AT5G64620	C/VIF2	5:25831833-25832502	WT	MIOX	OK	142.754	65.5673	-1.12249	-3.581	5e-05	0.000323538	yes
AT2G46630	AT2G46630	-	2:19145528-19146713	WT	MIOX	OK	17.1863	7.90612	-1.12022	-2.64554	5e-05	0.000323538	yes
AT3G26440	AT3G26440	-	3:9676563-9679900	WT	MIOX	OK	1.708	0.788146	-1.11577	-1.53207	0.0009	0.00404197	yes
AT4G09030	AT4G09030	AGP10	4:5792206-5792790	WT	MIOX	OK	59.5549	27.5287	-1.11328	-2.7014	5e-05	0.000323538	yes
AT1G71930	AT1G71930	NAC030	1:27076139-27077957	WT	MIOX	OK	1.06253	0.491815	-1.11131	-1.15053	0.0101	0.0304809	yes
AT3G61898	AT3G61898	-	3:22922549-22922940	WT	MIOX	OK	11.2192	5.19617	-1.11045	-1.09797	0.0127	0.0366876	yes
AT1G26945	AT1G26945	PRE6	1:9351453-9352761	WT	MIOX	OK	36.2596	16.7952	-1.11031	-2.81241	5e-05	0.000323538	yes
AT1G02920	AT1G02920	GSTF7	1:658656-659771	WT	MIOX	OK	214.653	99.4485	-1.10998	-3.81347	5e-05	0.000323538	yes
AT4G37450	AT4G37450	AGP18	4:17605757-17606755	WT	MIOX	OK	94.1037	43.6901	-1.10695	-3.46627	5e-05	0.000323538	yes
AT3G60840	AT3G60840	MAP65-4	3:22477572-22480463	WT	MIOX	OK	1.11926	0.520282	-1.10517	-1.56622	0.0009	0.00404197	yes
AT5G09840	AT5G09840	-	5:3058996-3061970	WT	MIOX	OK	1.25655	0.584383	-1.10448	-1.68091	0.0005	0.00244658	yes
AT2G28315	AT2G28315	-	2:12088876-12090701	WT	MIOX	OK	2.06926	0.96358	-1.10264	-1.37559	0.0025	0.00955264	yes
AT3G24480	AT3G24480	LRX4	3:8901153-8902638	WT	MIOX	OK	59.3435	27.6379	-1.10244	-3.44958	5e-05	0.000323538	yes
AT3G61770	AT3G61770	-	3:22864542-22866407	WT	MIOX	OK	66.3423	30.9058	-1.10205	-3.59443	5e-05	0.000323538	yes
AT5G06800	AT5G06800	-	5:2103159-2105898	WT	MIOX	OK	1.67774	0.781712	-1.10181	-1.23294	0.0036	0.0130421	yes
AT1G49470	AT1G49470	-	1:18310493-18311634	WT	MIOX	OK	29.5788	13.8121	-1.09863	-3.14376	5e-05	0.000323538	yes
AT1G52155	AT1G52155	-	1:19417665-19419853	WT	MIOX	OK	7.72213	3.60665	-1.09834	-2.1074	5e-05	0.000323538	yes
AT1G02930	AT1G02930	GSTF6	1:661176-662456	WT	MIOX	OK	289.117	135.503	-1.09333	-3.75157	5e-05	0.000323538	yes
AT3G01960	AT3G01960	-	3:324580-325087	WT	MIOX	OK	18.274	8.60586	-1.0864	-1.73469	5e-05	0.000323538	yes
AT4G01950	AT4G01950	GPAT3	4:844408-846787	WT	MIOX	OK	13.9718	6.57998	-1.08636	-3.20615	5e-05	0.000323538	yes
AT1G32100	AT1G32100	PRR1	1:11546337-11547994	WT	MIOX	OK	8.48055	3.99401	-1.08632	-2.51151	5e-05	0.000323538	yes
AT5G04530	AT5G04530	KCS21	5:1291821-1293688	WT	MIOX	OK	5.787	2.7276	-1.08518	-2.4575	5e-05	0.000323538	yes
AT1G19968	AT1G19968	-	1:6930260-6930985	WT	MIOX	OK	2.62563	1.23922	-1.08323	-1.02889	0.01465	0.0412563	yes
AT1G14730	AT1G14730	CYB561C	1:5073104-5074779	WT	MIOX	OK	2.51885	1.19064	-1.08103	-1.25877	0.0038	0.0136322	yes
AT2G04780	AT2G04780	FLA7	2:1676741-1678455	WT	MIOX	OK	87.7016	41.48	-1.08019	-3.69652	5e-05	0.000323538	yes
AT4G37445	AT4G37445	-	4:17604093-17604933	WT	MIOX	OK	3.3679	1.59448	-1.07876	-1.19759	0.01205	0.0351862	yes
AT3G48540	AT3G48540	-	3:17989797-17992015	WT	MIOX	OK	2.7637	1.31038	-1.07662	-1.07053	0.0106	0.031724	yes
AT1G22690	AT1G22690	GASA9	1:8027293-8029971	WT	MIOX	OK	240.194	113.906	-1.07635	-2.05765	5e-05	0.000323538	yes
AT4G25420	AT4G25420	GA20OX1	4:12990883-12992458	WT	MIOX	OK	3.27839	1.55576	-1.07537	-1.49413	0.00075	0.00344842	yes
AT3G02120	AT3G02120	-	3:377096-377713	WT	MIOX	OK	12.8401	6.09878	-1.07406	-1.55262	0.0008	0.00364455	yes
AT4G27657	AT4G27657	-	4:13813043-13813516	WT	MIOX	OK	11.0699	5.26564	-1.07196	-1.3395	0.00375	0.0134897	yes
AT2G23130	AT2G23130	AGP17	2:9844298-9845385	WT	MIOX	OK	150.746	71.7229	-1.07162	-3.95924	5e-05	0.000323538	yes
AT5G47800	AT5G47800	-	5:19353675-19356300	WT	MIOX	OK	1.84443	0.877983	-1.07091	-1.66629	0.0001	0.000602691	yes
AT5G56170	AT5G56170	LLG1	5:22735914-22737311	WT	MIOX	OK	207.405	98.8035	-1.06982	-3.80547	5e-05	0.000323538	yes
AT1G27045	AT1G27045	ATHB-54	1:9391608-9393019	WT	MIOX	OK	1.7396	0.830104	-1.06739	-1.26785	0.0036	0.0130421	yes
AT1G77020	AT1G77020	-	1:28944842-28947031	WT	MIOX	OK	2.97383	1.41917	-1.06727	-1.7781	0.0001	0.000602691	yes
AT5G35740	AT5G35740	-	5:13910417-13911160	WT	MIOX	OK	41.5173	19.8803	-1.06237	-2.69954	5e-05	0.000323538	yes
AT5G03510	AT5G03510	-	5:880224-881305	WT	MIOX	OK	2.08231	0.998672	-1.06011	-1.39738	0.00165	0.00672003	yes
AT1G65060	AT1G65060	4CL3	1:24167201-24171502	WT	MIOX	OK	4.20359	2.02069	-1.05677	-1.91939	5e-05	0.000323538	yes
AT2G44080	AT2G44080	ARL	2:18237151-18238173	WT	MIOX	OK	9.77462	4.7039	-1.05518	-2.05163	5e-05	0.000323538	yes
AT2G32550	AT2G32550	-	2:13819378-13822839	WT	MIOX	OK	5.92966	2.85987	-1.052	-1.88087	5e-05	0.000323538	yes
AT1G78820	AT1G78820	-	1:29634123-29635813	WT	MIOX	OK	41.2681	19.9102	-1.05151	-3.34622	5e-05	0.000323538	yes
AT3G25010	AT3G25010	AtRLP41	3:9110102-9112748	WT	MIOX	OK	10.7203	5.19996	-1.04377	-2.86125	5e-05	0.000323538	yes
AT5G43070	AT5G43070	WPP1	5:17289099-17289776	WT	MIOX	OK	18.1943	8.84055	-1.04128	-2.09731	5e-05	0.000323538	yes
AT1G60390	AT1G60390	PG1	1:22247473-22249636	WT	MIOX	OK	0.970408	0.471902	-1.0401	-1.31256	0.0056	0.0188487	yes
AT3G18800	AT3G18800	-	3:6479687-6480378	WT	MIOX	OK	41.3668	20.1549	-1.03734	-2.56293	5e-05	0.000323538	yes
AT2G38310	AT2G38310	PYL4	2:16050062-16051168	WT	MIOX	OK	206.518	100.651	-1.03691	-3.5768	5e-05	0.000323538	yes
AT1G03870	AT1G03870	FLA9	1:982505-983540	WT	MIOX	OK	140.943	68.725	-1.03621	-3.52102	5e-05	0.000323538	yes
AT1G66700	AT1G66700	PXMT1	1:24873290-24874758	WT	MIOX	OK	1.00823	0.492522	-1.03356	-1.15406	0.01415	0.0401376	yes
AT1G74340	AT1G74340	-	1:27948122-27951668	WT	MIOX	OK	155.857	76.1733	-1.03287	-3.23151	5e-05	0.000323538	yes
AT5G40970	AT5G40970	-	5:16414037-16414504	WT	MIOX	OK	74.4899	36.4294	-1.03194	-2.63381	5e-05	0.000323538	yes
AT5G22788	AT5G22788	-	5:7602912-7603499	WT	MIOX	OK	4.37531	2.14142	-1.03082	-1.14645	0.0094	0.0287847	yes
AT4G11521	AT4G11521	CRK34	4:6985564-6986715	WT	MIOX	OK	11.7823	5.76881	-1.03028	-2.30545	5e-05	0.000323538	yes
AT3G25545	AT3G25545	-	3:9276844-9278629	WT	MIOX	OK	17.2137	8.47385	-1.02247	-2.67099	5e-05	0.000323538	yes
AT3G23730	AT3G23730	XTH16	3:8550109-8551335	WT	MIOX	OK	16.9975	8.37373	-1.02138	-2.55948	5e-05	0.000323538	yes
AT5G64080	AT5G64080	-	5:25645262-25646735	WT	MIOX	OK	16.9227	8.34532	-1.01992	-1.98095	5e-05	0.000323538	yes
AT1G10640	AT1G10640	-	1:3515364-3517888	WT	MIOX	OK	2.89053	1.42725	-1.01809	-1.91806	5e-05	0.000323538	yes
AT2G37380	AT2G37380	MAKR3	2:15686757-15688003	WT	MIOX	OK	2.26594	1.12155	-1.01462	-1.24964	0.00415	0.0146756	yes
AT3G55990	AT3G55990	ESK1	3:20780314-20783233	WT	MIOX	OK	1.97393	0.978617	-1.01225	-1.65575	0.00035	0.00180697	yes
AT1G61790	AT1G61790	OST3B	1:22814389-22815430	WT	MIOX	OK	161.34	80.1195	-1.00988	-3.52417	5e-05	0.000323538	yes
AT1G09200	AT1G09200	HTR2	1:2971592-2972199	WT	MIOX	OK	75.4624	37.4806	-1.00961	-2.75152	5e-05	0.000323538	yes
AT5G57770	AT5G57770	-	5:23400714-23403130	WT	MIOX	OK	1.55231	0.771017	-1.00958	-1.15558	0.01035	0.0310771	yes
AT5G24110	AT5G24110	WRKY30	5:8153114-8154709	WT	MIOX	OK	11.4501	5.69095	-1.00862	-2.55116	5e-05	0.000323538	yes
AT4G24140	AT4G24140	-	4:12529874-12533842	WT	MIOX	OK	1.81113	0.900197	-1.00858	-1.47402	0.00125	0.00531489	yes
AT2G38360	AT2G38360	PRA1B4	2:16069614-16070589	WT	MIOX	OK	28.1155	14.0012	-1.00582	-2.55282	5e-05	0.000323538	yes
AT1G78530	AT1G78530	-	1:29539088-29540709	WT	MIOX	OK	2.33978	1.16565	-1.00524	-1.5674	0.0011	0.004771	yes
AT1G63530	AT1G63530	-	1:23563314-23565555	WT	MIOX	OK	1.05036	0.523824	-1.00373	-1.04588	0.01265	0.0365834	yes
AT2G45470	AT2G45470	FLA8	2:18742539-18744111	WT	MIOX	OK	202.948	101.264	-1.00299	-3.16788	5e-05	0.000323538	yes
AT4G29140	AT4G29140	-	4:14368918-14370892	WT	MIOX	OK	3.07999	1.53735	-1.00247	-1.67601	0.0001	0.000602691	yes
AT1G11735	AT1G11735	MIR171B	1:3961347-3961464	WT	MIOX	OK	12.4586	0	#NAME?	#NAME?	0.0033	0.012113	yes
AT1G28730	AT1G28730	-	1:10089897-10089969	WT	MIOX	OK	361.306	0	#NAME?	#NAME?	0.00055	0.00265935	yes
AT1G61165	AT1G61165	-	1:22548135-22548243	WT	MIOX	OK	15.9788	0	#NAME?	#NAME?	0.0096	0.0292896	yes
AT1G62935	AT1G62935	-	1:23308879-23309410	WT	MIOX	OK	1.00916	0	#NAME?	#NAME?	5e-05	0.000323538	yes
AT2G11271	AT2G11271	-	2:4485413-4485539	WT	MIOX	OK	18.4683	0	#NAME?	#NAME?	0.0032	0.0117954	yes
AT3G18715	AT3G18715	IDL4	3:6441066-6441348	WT	MIOX	OK	2.90986	0	#NAME?	#NAME?	5e-05	0.000323538	yes
AT3G42090	AT3G42090	-	3:14274221-14274699	WT	MIOX	OK	37.3513	0	#NAME?	#NAME?	0.00495	0.0169815	yes
AT3G55515	AT3G55515	DVL8	3:20590922-20591162	WT	MIOX	OK	1.67152	0	#NAME?	#NAME?	5e-05	0.000323538	yes
AT4G34065	AT4G34065	-	4:16321339-16321489	WT	MIOX	OK	6.79315	0	#NAME?	#NAME?	0.00065	0.00304972	yes
ATCG00370	ATCG00370	TRNS.3	Pt:44826-44913	WT	MIOX	OK	48.3556	0	#NAME?	#NAME?	0.00745	0.0238639	yes
