## Supplementary Table 4 for "Mechanisms Underlying the Enhanced Biomass and Abiotic Stress Tolerance Phenotypes of an Arabidopsis MIOX Over-expresser"

### Sheet: Down-regulated GO terms
GO Accession: GO:0050896			GO Accession: GO:0042221			GO Accession: GO:0006950
Ontology: Biological Process			Ontology: Biological Process			Ontology: Biological Process
Description: response to stimulus			Description: response to chemical stimulus			Description: response to stress
Annotated/Total number in query list: 45/322			Annotated/Total number in query list: 26/322			Annotated/Total number in query list: 22/322
Annotated/Total number in background/reference: 985/31819			Annotated/Total number in background/reference: 439/31819			Annotated/Total number in background/reference: 456/31819
ID	Description	log2(fold_change)	ID	Description	log2(fold_change)	ID	Description	log2(fold_change)
AT5G59845	Gibberellin-regulated family protein	-3.2326	AT5G59845	Gibberellin-regulated family protein	-3.2326	AT2G14610	PR1, PR 1, ATPR1 pathogenesis-related gene	-2.40485
AT3G59900	ARGOS auxin-regulated gene involved in organ	-3.22481	AT3G59900	ARGOS auxin-regulated gene involved in organ	-3.22481	AT3G16670	Pollen Ole e 1 allergen and	-2.38297
AT2G14610	PR1, PR 1, ATPR1 pathogenesis-related gene	-2.40485	AT2G14610	PR1, PR 1, ATPR1 pathogenesis-related gene	-2.40485	AT4G16260	Glycosyl hydrolase superfamily protein	-2.36978
AT3G16670	Pollen Ole e 1 allergen and	-2.38297	AT3G16670	Pollen Ole e 1 allergen and	-2.38297	AT5G51890	Peroxidase superfamily protein	-2.0227
AT4G16260	Glycosyl hydrolase superfamily protein	-2.36978	AT5G51890	Peroxidase superfamily protein	-2.0227	AT5G20630	GLP3, GLP3A, GLP3B, ATGER3, GER3 germin	-1.87719
AT5G51890	Peroxidase superfamily protein	-2.0227	AT1G19840	SAUR-like auxin-responsive protein family	-1.84963	AT5G23400	Leucine-rich repeat (LRR) family protein	-1.74694
AT5G20630	GLP3, GLP3A, GLP3B, ATGER3, GER3 germin	-1.87719	AT4G08950	EXO Phosphate-responsive 1 family protein	-1.74198	AT1G65870	Disease resistance-responsive (dirigent-like protein) family protein	-1.73882
AT1G19840	SAUR-like auxin-responsive protein family	-1.84963	AT4G36410	UBC17 ubiquitin-conjugating enzyme 17	-1.6778	AT5G15180	Peroxidase superfamily protein	-1.5499
AT5G23400	Leucine-rich repeat (LRR) family protein	-1.74694	AT5G15180	Peroxidase superfamily protein	-1.5499	AT2G29130	LAC2, ATLAC2 laccase 2	-1.37506
AT4G08950	EXO Phosphate-responsive 1 family protein	-1.74198	AT4G23550	WRKY29, ATWRKY29 WRKY family transcription factor	-1.48748	AT1G14540	Peroxidase superfamily protein	-1.35362
AT1G65870	Disease resistance-responsive (dirigent-like protein) family protein	-1.73882	AT3G18485	ILR2 iaa-leucine resistant 2	-1.42713	AT5G67450	AZF1, ZF1 zinc-finger protein 1	-1.32776
AT4G36410	UBC17 ubiquitin-conjugating enzyme 17	-1.6778	AT2G29130	LAC2, ATLAC2 laccase 2	-1.37506	AT4G18780	CESA8, IRX1, ATCESA8, LEW2 cellulose synthase	-1.28274
AT1G77700	Pathogenesis-related thaumatin superfamily protein	-1.66602	AT1G14540	Peroxidase superfamily protein	-1.35362	AT3G52450	PUB22 plant U-box 22	-1.20116
AT4G24180	TLP1, ATTLP1 THAUMATIN-LIKE PROTEIN 1	-1.64285	AT5G67450	AZF1, ZF1 zinc-finger protein 1	-1.32776	AT3G06370	NHX4, ATNHX4 sodium hydrogen exchanger 4	-1.17723
AT5G15180	Peroxidase superfamily protein	-1.5499	AT2G33710	Integrase-type DNA-binding superfamily protein	-1.28413	AT1G65390	ATPP2-A5, PP2-A5 phloem protein 2 A5	-1.15905
AT4G23550	WRKY29, ATWRKY29 WRKY family transcription factor	-1.48748	AT4G18780	CESA8, IRX1, ATCESA8, LEW2 cellulose synthase	-1.28274	AT5G19875	CONTAINS InterPro DOMAIN/s: Ubiquitin-associated/translation elongation factor	-1.15513
AT3G18485	ILR2 iaa-leucine resistant 2	-1.42713	AT2G04070	MATE efflux family protein	-1.23187	AT3G27060	VQ motif-containing protein	-1.12539
AT2G46970	PIL1 phyto	-1.37855	AT3G52450	PUB22 plant U-box 22	-1.20116	AT1G02930	ATGSTF6, GST1, ERD11, ATGSTF3, GSTF6, ATGST1	-1.09333
AT2G29130	LAC2, ATLAC2 laccase 2	-1.37506	AT5G19875	CONTAINS InterPro DOMAIN/s: Ubiquitin-associated/translation elongation factor	-1.15513	AT5G04530	KCS19 3-ketoacyl-CoA synthase 19	-1.08518
AT1G14540	Peroxidase superfamily protein	-1.35362	AT1G71930	----	-1.11131	AT1G65060	4CL3 4-coumarate:CoA ligase 3	-1.05677
AT4G09950	P-loop containing nucleoside triphosphate hydrolases superfamily	-1.35058	AT1G02930	ATGSTF6, GST1, ERD11, ATGSTF3, GSTF6, ATGST1	-1.09333	AT3G25010	AtRLP41, RLP41 receptor like protein 41	-1.04377
AT5G67450	AZF1, ZF1 zinc-finger protein 1	-1.32776	AT1G22690	Gibberellin-regulated family protein	-1.07635	AT3G55990	ESK1, TBL29 Plant protein of unknown	-1.01225
AT5G40020	Pathogenesis-related thaumatin superfamily protein	-1.28473	AT4G25420	GA5, GA20OX1, AT2301, ATGA20OX1 2-oxoglutarate (2OG)	-1.07537
AT2G33710	Integrase-type DNA-binding superfamily protein	-1.28413	AT2G44080	ARL ARGOS-like	-1.05518
AT4G18780	CESA8, IRX1, ATCESA8, LEW2 cellulose synthase	-1.28274	AT3G55990	ESK1, TBL29 Plant protein of unknown	-1.01225
AT2G04070	MATE efflux family protein	-1.23187	AT4G29140	MATE efflux family protein	-1.00247
AT1G73620	Pathogenesis-related thaumatin superfamily protein	-1.21617
AT1G59740	Major facilitator superfamily protein	-1.20696
AT3G52450	PUB22 plant U-box 22	-1.20116
AT3G06370	NHX4, ATNHX4 sodium hydrogen exchanger 4	-1.17723
AT1G65390	ATPP2-A5, PP2-A5 phloem protein 2 A5	-1.15905
AT5G19875	CONTAINS InterPro DOMAIN/s: Ubiquitin-associated/translation elongation factor	-1.15513
AT3G27060	VQ motif-containing protein	-1.12539
AT1G71930	----	-1.11131
AT1G26945	KDR basic helix-loop-helix (bHLH) DNA-binding superfamily	-1.11031
AT1G02930	ATGSTF6, GST1, ERD11, ATGSTF3, GSTF6, ATGST1	-1.09333
AT5G04530	KCS19 3-ketoacyl-CoA synthase 19	-1.08518
AT1G22690	Gibberellin-regulated family protein	-1.07635
AT4G25420	GA5, GA20OX1, AT2301, ATGA20OX1 2-oxoglutarate (2OG)	-1.07537
AT5G47800	Phototropic-responsive NPH3 family protein	-1.07091
AT1G65060	4CL3 4-coumarate:CoA ligase 3	-1.05677
AT2G44080	ARL ARGOS-like	-1.05518
AT3G25010	AtRLP41, RLP41 receptor like protein 41	-1.04377
AT3G55990	ESK1, TBL29 Plant protein of unknown	-1.01225
AT4G29140	MATE efflux family protein	-1.00247
