## Supplementary Table 6 for "Mechanisms Underlying the Enhanced Biomass and Abiotic Stress Tolerance Phenotypes of an Arabidopsis MIOX Over-expresser"

### Sheet: Sheet1
Genes	Sequences
qMIOX4	GCCATCCGCAAAGATTACCCTAATG
	CCGTGTGCAAAGGGTAAAAGGAA
qYUCCA3	GAGCCGGTGGTACCTAGGTTTGAG
	GGACAGCCCAAAAGTTGAAGTACCC
qNIT2	AAAACACTCCGTTTAATGGCGTTGC
	GGCCAACTCCGCCAACTTTTCTA
qILL5	GACATGACGCTCACACTACGATGC
	GCCTCTCGTGAAACGAGGTGTTG
qPSBA	CACTTGTATGGTCTGGGGAGGCTTA
	CCTTGAGCAGACCCCACGTT
qNAM	TCGACGGAAGGACAAAGAGTTGG
	GATGCGGTTTGGGTTAGAAAACTGG
qCOR15a	AGTCGGCCAGAAAACTCAGTTCG
	TCGCTTTCTCACCATCTGCTAATGC
qRAP2.6	TGCCTCCTCAACCATTGATTACCG
	ATGGTTGTTGTTGCTCCATACATCG
qVSP2	CAATACGACTCCAAAACCGTGTGC
	TCGGTCTTCTCTGTTCCGTATCCA
qOPR3	CAGGGCGTTGAACGGAGTACCA
	AAACTCGCCACCTGTTTTCCGAGAT
qMYB29	TTCCCCAAAAAGCTGGACTAAAACG
	TCACGGGATCGATTCCCTTATCG
qLAC2	TGTGGTGGCATGCTCATATTCAGTG
	AATGGACCTGGGAGCCCATTAAAAG
qPollen-O- allergen	GGCTAACGCTCAGAGTGGTCTTGG
	AGGGGTTGGGACGACGATACGA
qα-Amylase	GCAGCGAAACCATTATTCTCGGTTG
	CTTGAAGGCCACCATCCCATTACA
qAPX5	TCTGCGAGGAAGTAAAGGCTAAGCA
	GCATCCTTACGGCCTGGTGTAAATG
qGRX480	CAACCGTCGGGGAATCTCTG
	ATCTCAAGGACCGCCGGAT
qPlant invertase	TCCATCCGACGCCTATGGTT
	GGCGACTTGCTCTTCTTCGTA
qARGOs	CGGCGCAGAAAAGGATGATG
	AGGTAACGGCGGCAAAACTA
qUbiquitin	GGCCTTGTATAATCCCTGATGAATAAG
	AAAGAGATAACAGGAACGGAAACATAGT
qActin	CACCATTGGGTCTGAGCGAT
	GGGCGACAACCTTGATCTTC
qActin	TTGCTGACAGGATGAGCAAG
	TGGAATGTGCTGAGAGATGC
MIOX4	GAGATGAATGCATTTGGCCG
	TTTATCTAATTTTCCATATTCAGCCC
R2D2	TAGTTGGAATAGGATTTCCCGG
	AGTATGGAGTTGGATTTCCCTC
